# Breaking Barriers: Transitioning from X-ray Crystallography to Cryo-EM for Structural Studies

**DOI:** 10.1101/2025.10.13.682238

**Authors:** Hassan Zafar, Kiera L. Malone, Ajit K. Singh, Michael A. Cianfrocco, Karen C. Glass

## Abstract

Cryo-electron microscopy (cryo-EM) has transformed structural biology by enabling near-atomic resolution of large macromolecular complexes without the need for crystallization. Here, we describe our laboratory’s transition from X-ray crystallography to single-particle cryo-EM to investigate the ATPase family AAA+ domain-containing protein 2B (ATAD2B), a chromatin regulator implicated in epigenetic signaling. We outline the challenges encountered during protein expression, purification, and sample preparation, including co-purification of the chaperonin GroEL, and strategies employed to overcome these obstacles. Our workflow highlights critical steps in sample optimization, grid vitrification, and data processing using CryoSPARC, cisTEM, and Topaz, as well as computational requirements for high-resolution reconstructions. We also discuss model building, refinement, and validation approaches, emphasizing best practices for new cryo-EM users. This work provides practical insights for structural biologists adopting cryo-EM, particularly for large, flexible protein complexes, and underscores the importance of integrated approaches combining biochemical, computational, and imaging strategies.
