## Supplementary material for "Breaking Barriers: Transitioning from X-ray Crystallography to Cryo-EM for Structural Studies": Mass Spec supplemental data

### Sheet: Samples View Report for KMalone
human_Ecoli_GST, Samples Report created on 02/17/2023									Quantitative Value (Normalized NSAF)	Quantitative Value (Normalized NSAF)	Quantitative Value (Normalized NSAF)	Quantitative Value (Normalized NSAF)	Quantitative Value (Normalized NSAF)	Quantitative Value (Normalized NSAF)
human_Ecoli_GST									Uncategorized Sample	Uncategorized Sample	Uncategorized Sample	Uncategorized Sample	Uncategorized Sample	Uncategorized Sample
#	Visible?	Starred?	Identified Proteins (88)	Accession Number	Alternate ID	Molecular Weight	Protein Grouping Ambiguity	Taxonomy	Sample 1	Sample 2	Sample 3	Sample 4	Sample 5	Sample 6
1	TRUE	Empty	ATPase family AAA domain-containing protein 2B OS=Homo sapiens OX=9606 GN=ATAD2B PE=1 SV=3	Q9ULI0	ATAD2B	165 kDa		unknown	0.24896	0.16255	0.072169	0.13348	0.029688	0.10465
2	TRUE	Empty	GST_tag	GST_tag		26 kDa		unknown	0.67302	0.50912	0.12501	0.12174	0.59963	0.29642
3	TRUE	Empty	Chaperonin GroEL OS=Escherichia coli O157:H7 OX=83334 GN=groEL PE=3 SV=2	P0A6F7		57 kDa		unknown	0	0.010368	0.5193	0	0	0.073942
4	TRUE	Empty	Chaperone protein DnaK OS=Escherichia coli O157:H7 OX=83334 GN=dnaK PE=3 SV=2	P0A6Z0		69 kDa		unknown	0.0077936	0.06488	0.026238	0.0083958	0	0.086336
5	TRUE	Empty	Keratin 1 OS=Homo sapiens OX=9606 GN=KRT1 PE=3 SV=1	H6VRF8 (+4)	KRT1	66 kDa	TRUE	unknown	0.029168	0.027727	0.06127	0.072086	0.070414	0.050139
6	TRUE	Empty	Keratin, type I cytoskeletal 10 OS=Homo sapiens OX=9606 GN=KRT10 PE=1 SV=6	P13645	KRT10	59 kDa	TRUE	unknown	0.020813	0.0055592	0.022522	0.045861	0.028236	0.034692
7	TRUE	Empty	Keratin, type I cytoskeletal 9 OS=Homo sapiens OX=9606 GN=KRT9 PE=1 SV=3	P35527	KRT9	62 kDa	TRUE	unknown	0.008868	0.026056	0.021112	0.031526	0.016543	0.028455
8	TRUE	Empty	Keratin, type II cytoskeletal 2 epidermal OS=Homo sapiens OX=9606 GN=KRT2 PE=1 SV=2	P35908	KRT2	65 kDa	TRUE	unknown	0.0095106	0.0063508	0.024326	0.044708	0.038708	0.022789
9	TRUE	Empty	Keratin, type I cytoskeletal 14 OS=Homo sapiens OX=9606 GN=KRT14 PE=1 SV=4	P02533	KRT14	52 kDa	TRUE	unknown	0	0	0	0	0	0.012072
10	TRUE	Empty	Quinone-dependent D-lactate dehydrogenase OS=Escherichia coli O157:H7 OX=83334 GN=dld PE=3 SV=1	Q8X666		65 kDa		unknown	0	0.0042643	0.048163	0.0093809	0	0.015523
11	TRUE	Empty	Keratin, type II cytoskeletal 5 OS=Homo sapiens OX=9606 GN=KRT5 PE=1 SV=3	P13647	KRT5	62 kDa	TRUE	unknown	0.0018728	0.0027513	0.0081065	0.02421	0	0.021462
12	TRUE	Empty	HCG2039812, isoform CRA_b (Fragment) OS=Homo sapiens OX=9606 GN=KRT6A PE=2 SV=1	A0A0S2Z428 (+3)	KRT6A	60 kDa	TRUE	unknown	0	0	0	0.0063316	0	0.0056128
13	TRUE	Empty	Pyruvate dehydrogenase E1 component OS=Escherichia coli O157:H7 OX=83334 GN=aceE PE=1 SV=2	P0AFG9		100 kDa		unknown	0	0.033856	0	0	0	0.010707
14	TRUE	Empty	Elongation factor Tu OS=Escherichia coli O157:H7 OX=83334 GN=tufA PE=3 SV=2	P0A6N3		43 kDa		unknown	0	0	0	0.099698	0	0.019283
15	TRUE	Empty	Chaperone protein DnaJ OS=Escherichia coli O157:H7 OX=83334 GN=dnaJ PE=3 SV=3	Q8XA65		41 kDa		unknown	0	0	0	0.047487	0	0.018522
16	TRUE	Empty	Translation initiation factor IF-2 OS=Escherichia coli O157:H7 OX=83334 GN=infB PE=3 SV=1	P0A706		97 kDa		unknown	0	0.023711	0	0	0	0.0078252
17	TRUE	Empty	Keratin, type II cytoskeletal 73 OS=Homo sapiens OX=9606 GN=KRT73 PE=1 SV=1	Q86Y46	KRT73	59 kDa	TRUE	unknown	0	0	0	0.0099195	0	0
18	TRUE	Empty	Magnesium-transporting ATPase, P-type 1 OS=Escherichia coli O157:H7 OX=83334 GN=mgtA PE=3 SV=1	P0ABB9		99 kDa		unknown	0	0.016269	0	0	0	0.0028202
19	TRUE	Empty	NADH-quinone oxidoreductase subunit G OS=Escherichia coli O157:H7 OX=83334 GN=nuoG PE=3 SV=3	Q8XCX2		100 kDa		unknown	0	0.012514	0	0	0	0
20	TRUE	Empty	ATP synthase subunit alpha OS=Escherichia coli O157:H7 OX=83334 GN=atpA PE=3 SV=1	P0ABB2		55 kDa		unknown	0	0	0	0	0	0.0098734
21	TRUE	Empty	Outer membrane porin OmpF OS=Escherichia coli O157:H7 OX=83334 GN=ompF PE=3 SV=1	Q8XDF1		39 kDa		unknown	0	0	0	0	0	0.003498
22	TRUE	Empty	Glycerol-3-phosphate dehydrogenase OS=Escherichia coli O157:H7 OX=83334 GN=glpD PE=3 SV=1	A0A0H3JI74		57 kDa		unknown	0	0	0.023866	0	0	0
23	TRUE	Empty	Outer membrane protein A OS=Escherichia coli O157:H7 OX=83334 GN=ompA PE=3 SV=1	P0A911		37 kDa		unknown	0	0	0	0	0.023829	0.018299
24	TRUE	Empty	Protein RecA OS=Escherichia coli O157:H7 OX=83334 GN=recA PE=3 SV=2	P0A7G8		38 kDa		unknown	0	0	0	0.050581	0	0.0089678
25	TRUE	Empty	DNA mismatch repair protein MutS OS=Escherichia coli O157:H7 OX=83334 GN=mutS PE=3 SV=1	Q9S6P8		95 kDa		unknown	0	0.0085636	0	0	0	0
26	TRUE	Empty	Valine--tRNA ligase OS=Escherichia coli O157:H7 OX=83334 GN=valS PE=3 SV=1	Q8XCB3		108 kDa		unknown	0	0.009388	0	0	0	0
27	TRUE	Empty	Elongation factor G OS=Escherichia coli O157:H7 OX=83334 GN=fusA PE=3 SV=2	P0A6N0		78 kDa		unknown	0	0.0046116	0	0	0	0.0017987
28	TRUE	Empty	Protein GrpE OS=Escherichia coli O157:H7 OX=83334 GN=grpE PE=3 SV=1	Q7ABI1		22 kDa		unknown	0	0	0	0	0	0.0096416
29	TRUE	Empty	DNA-directed RNA polymerase subunit alpha OS=Escherichia coli O157:H7 OX=83334 GN=rpoA PE=1 SV=1	P0A7Z6		37 kDa		unknown	0	0	0	0.043417	0	0
30	TRUE	Empty	30S ribosomal protein S3 OS=Escherichia coli O157:H7 OX=83334 GN=rpsC PE=3 SV=2	P0A7V5		26 kDa		unknown	0	0	0	0	0.070771	0
31	TRUE	Empty	Protein translocase subunit SecA OS=Escherichia coli O157:H7 OX=83334 GN=secA PE=3 SV=1	Q8X996		102 kDa		unknown	0	0.009909	0	0	0	0
32	TRUE	Empty	Glycine dehydrogenase (decarboxylating) OS=Escherichia coli O157:H7 OX=83334 GN=gcvP PE=3 SV=3	Q8XD33		104 kDa		unknown	0	0.0067848	0	0	0	0
33	TRUE	Empty	Formate dehydrogenase subunit alpha OS=Escherichia coli O157:H7 OX=83334 GN=fdoG PE=3 SV=1	A0A0H3JLY7		113 kDa		unknown	0	0.0047931	0	0	0	0
34	TRUE	Empty	D-methionine-binding lipoprotein MetQ OS=Escherichia coli O157:H7 OX=83334 GN=metQ PE=3 SV=1	Q8X8V9		29 kDa		unknown	0	0	0	0	0.015212	0.0046725
35	TRUE	Empty	PhoH-like protein OS=Escherichia coli O157:H7 OX=83334 GN=ybeZ PE=3 SV=2	P0A9K5		39 kDa		unknown	0	0	0	0.015481	0	0
36	TRUE	Empty	Protein translocase subunit SecD OS=Escherichia coli O157:H7 OX=83334 GN=secD PE=3 SV=1	P0AG91		67 kDa		unknown	0	0	0.0038885	0	0	0
37	TRUE	Empty	Tubulin alpha-1A chain OS=Homo sapiens OX=9606 GN=TUBA1A PE=1 SV=1	Q71U36	TUBA1A	50 kDa		unknown	0	0.0035993	0	0.007918	0	0
38	TRUE	Empty	Alanine--tRNA ligase OS=Escherichia coli O157:H7 OX=83334 GN=alaS PE=3 SV=2	Q8X3W8		96 kDa		unknown	0	0.0046326	0	0	0	0
39	TRUE	Empty	Alpha-2-macroglobulin OS=Escherichia coli O157:H7 OX=83334 GN=yfhM PE=3 SV=1	Q8XA93		181 kDa		unknown	0	0.0049101	0	0	0	0
40	TRUE	Empty	Fe/S biogenesis protein NfuA OS=Escherichia coli O157:H7 OX=83334 GN=nfuA PE=3 SV=1	P63022		21 kDa		unknown	0	0	0	0	0.043167	0.013259
41	TRUE	Empty	Leucine--tRNA ligase OS=Escherichia coli O157:H7 OX=83334 GN=leuS PE=3 SV=1	Q8XBN8		97 kDa		unknown	0	0.0056626	0	0	0	0
42	TRUE	Empty	Epididymis luminal protein 214 OS=Homo sapiens OX=9606 GN=HEL-214 PE=1 SV=1	V9HW68	HEL-214	52 kDa		unknown	0	0	0.0076321	0	0	0
43	TRUE	Empty	Outer membrane protein assembly factor BamA OS=Escherichia coli O157:H7 OX=83334 GN=bamA PE=3 SV=1	P0A942		91 kDa		unknown	0	0.0050101	0	0	0	0.0023449
44	TRUE	Empty	Multidrug efflux pump subunit AcrA OS=Escherichia coli O157:H7 OX=83334 GN=acrA PE=3 SV=1	P0AE07		42 kDa		unknown	0	0	0	0.022487	0	0
45	TRUE	Empty	Serine-type D-Ala-D-Ala carboxypeptidase OS=Escherichia coli O157:H7 OX=83334 GN=dacC PE=3 SV=1	Q8X6U3		44 kDa		unknown	0	0	0	0.03571	0	0
46	TRUE	Empty	D-alanyl-D-alanine carboxypeptidase DacA OS=Escherichia coli O157:H7 OX=83334 GN=dacA PE=3 SV=1	P0AEB4		44 kDa		unknown	0	0	0	0.035444	0	0
47	TRUE	Empty	LPS heptose I phosphoethanolamine transferase OS=Escherichia coli O157:H7 OX=83334 GN=eptC PE=4 SV=1	A0A0H3JM35		67 kDa		unknown	0	0	0.010361	0	0	0
48	TRUE	Empty	Trigger factor OS=Escherichia coli O157:H7 OX=83334 GN=tig PE=3 SV=1	P0A851		48 kDa		unknown	0	0	0	0	0	0.0058623
49	TRUE	Empty	Small-conductance mechanosensitive channel OS=Escherichia coli O157:H7 OX=83334 GN=mscS PE=3 SV=1	P0C0S2		31 kDa		unknown	0	0	0	0	0	0.013282
50	TRUE	Empty	Co-chaperonin GroES OS=Escherichia coli O157:H7 OX=83334 GN=groES PE=3 SV=1	P0A6G1		10 kDa		unknown	0	0	0	0	0	0.032636
51	TRUE	Empty	DNA gyrase subunit B OS=Escherichia coli O157:H7 OX=83334 GN=gyrB PE=3 SV=2	P0AES7		90 kDa		unknown	0	0.004038	0	0	0	0
52	TRUE	Empty	2-oxoglutarate dehydrogenase E1 component OS=Escherichia coli O157:H7 OX=83334 GN=sucA PE=3 SV=1	P0AFG5		105 kDa		unknown	0	0.0052195	0	0	0	0
53	TRUE	Empty	30S ribosomal protein S4 OS=Escherichia coli O157:H7 OX=83334 GN=rpsD PE=3 SV=2	P0A7W0		23 kDa		unknown	0	0	0	0	0.040024	0
54	TRUE	Empty	ATP synthase subunit beta OS=Escherichia coli O157:H7 OX=83334 GN=atpD PE=3 SV=2	P0ABB6		50 kDa		unknown	0	0	0	0	0	0.0041291
55	TRUE	Empty	DUF945 domain-containing protein OS=Escherichia coli O157:H7 OX=83334 GN=ydgA PE=4 SV=1	Q8X676		55 kDa		unknown	0	0	0	0	0	0.0025224
56	TRUE	Empty	sp|Q8XCW9|NUOCD_ECO57 NADH-quinone oxidoreductase subunit C/D OS=Escherichia coli O157:H7 OX=83334 GN=nuoC PE=3 SV=1	sp|Q8XCW9|NUOCD_ECO57NADH-quinone oxidoreductase subunit C/D OS=Escherichia coli O157:H7 OX=83334 GN=nuoC PE=3 SV=1		?		unknown	0	0	0	0	0	0
57	TRUE	Empty	Outer membrane protein assembly factor BamB OS=Escherichia coli O157:H7 OX=83334 GN=bamB PE=3 SV=1	Q8XAA9		42 kDa		unknown	0	0	0	0.018219	0	0
58	TRUE	Empty	Dual-specificity RNA methyltransferase RlmN OS=Escherichia coli O157:H7 OX=83334 GN=rlmN PE=3 SV=3	Q8XAA4		43 kDa		unknown	0	0	0	0.018599	0	0
59	TRUE	Empty	UvrABC system protein A OS=Escherichia coli O157:H7 OX=83334 GN=uvrA PE=3 SV=1	Q8X5U9		104 kDa		unknown	0	0.0051807	0	0	0	0
60	TRUE	Empty	Ribonuclease R OS=Escherichia coli O157:H7 OX=83334 GN=rnr PE=3 SV=2	Q8XDL9		92 kDa		unknown	0	0.002995	0	0	0	0
61	TRUE	Empty	Sulfite reductase [NADPH] hemoprotein beta-component OS=Escherichia coli O157:H7 OX=83334 GN=cysI PE=3 SV=3	Q8X7U2		64 kDa		unknown	0	0	0.0041954	0	0	0
62	TRUE	Empty	Cell division protein FtsZ OS=Escherichia coli O157:H7 OX=83334 GN=ftsZ PE=3 SV=1	P0A9A8		40 kDa		unknown	0	0	0	0.0093238	0	0.0033062
63	TRUE	Empty	DSP variant protein (Fragment) OS=Homo sapiens OX=9606 GN=DSP variant protein PE=2 SV=1	Q4LE79	DSP	265 kDa		unknown	0	0	0	0.0023098	0	0
64	TRUE	Empty	Serum albumin OS=Homo sapiens OX=9606 GN=ALB PE=1 SV=1	A0A0C4DGB6 (+5)	ALB	69 kDa		unknown	0	0	0.0039593	0	0	0
65	TRUE	Empty	30S ribosomal protein S6 OS=Escherichia coli O157:H7 OX=83334 GN=rpsF PE=3 SV=1	P0A4D1		15 kDa		unknown	0	0	0	0	0	0.014499
66	TRUE	Empty	PTS trehalose transporter subunit IIBC OS=Escherichia coli O157:H7 OX=83334 GN=treB PE=4 SV=1	A0A0H3JMR3		51 kDa		unknown	0	0	0	0.018874	0	0
67	TRUE	Empty	Tubulin beta chain OS=Homo sapiens OX=9606 GN=TUBB2B PE=3 SV=1	A0A024QZU2 (+7)	TUBB2B	42 kDa		unknown	0	0	0	0	0	0.0033948
68	TRUE	Empty	tRNA-2-methylthio-N(6)-dimethylallyladenosine synthase OS=Escherichia coli O157:H7 OX=83334 GN=miaB PE=3 SV=1	P0AEI3		54 kDa		unknown	0	0	0	0	0	0.0026714
69	TRUE	Empty	Delta-aminolevulinic acid dehydratase OS=Escherichia coli O157:H7 OX=83334 GN=hemB PE=3 SV=2	A0A0H3JFW2		36 kDa		unknown	0	0	0	0.016532	0	0
70	TRUE	Empty	Peptidyl-prolyl cis-trans isomerase D OS=Escherichia coli O157:H7 OX=83334 GN=ppiD PE=4 SV=1	Q8XE55		68 kDa		unknown	0	0	0	0	0	0.004065
71	TRUE	Empty	Recombination-promoting nuclease RpnD OS=Escherichia coli O157:H7 OX=83334 GN=rpnD PE=3 SV=1	P58245		30 kDa		unknown	0	0	0	0	0.023783	0
72	TRUE	Empty	FAD-binding oxidoreductase OS=Escherichia coli O157:H7 OX=83334 GN=ydiJ PE=4 SV=1	Q8X5Y8		113 kDa		unknown	0	0.0023919	0	0	0	0
73	TRUE	Empty	Dihydrolipoyllysine-residue succinyltransferase component of 2-oxoglutarate dehydrogenase complex OS=Escherichia coli O157:H7 OX=83334 GN=sucB PE=1 SV=2	P0AFG7		44 kDa		unknown	0	0	0.0059047	0	0	0
74	TRUE	Empty	Maltose/maltodextrin import ATP-binding protein MalK OS=Escherichia coli O157:H7 OX=83334 GN=malK PE=3 SV=1	P68188		41 kDa		unknown	0	0	0	0.014438	0	0
75	TRUE	Empty	ATP-dependent zinc metalloprotease FtsH OS=Escherichia coli O157:H7 OX=83334 GN=ftsH PE=3 SV=1	Q8X9L0		71 kDa		unknown	0	0	0	0	0	0.0039325
76	TRUE	Empty	50S ribosomal protein L7/L12 OS=Escherichia coli O157:H7 OX=83334 GN=rplL PE=3 SV=2	P0A7K4		12 kDa		unknown	0	0	0	0	0	0.015697
77	TRUE	Empty	Peptidase B OS=Escherichia coli O157:H7 OX=83334 GN=pepB PE=3 SV=1	P58473		46 kDa		unknown	0	0	0	0.008363	0	0
78	TRUE	Empty	L-lactate dehydrogenase OS=Escherichia coli O157:H7 OX=83334 GN=lldD PE=3 SV=1	Q8XDF7		43 kDa		unknown	0	0	0	0.0090177	0	0
79	TRUE	Empty	2-hydroxyacyl-CoA dehydratase subunit D OS=Escherichia coli O157:H7 OX=83334 GN=yjiM PE=3 SV=2	Q8XB85		43 kDa		unknown	0	0	0	0.0093238	0	0
80	TRUE	Empty	EIICBA-Mtl OS=Escherichia coli O157:H7 OX=83334 GN=mtlA PE=4 SV=1	A0A0H3JQ75		68 kDa		unknown	0	0	0.0037542	0	0	0
81	TRUE	Empty	Undecaprenyl-phosphate 4-deoxy-4-formamido-L-arabinose transferase OS=Escherichia coli O157:H7 OX=83334 GN=arnC PE=3 SV=1	Q8XDZ5		36 kDa		unknown	0	0	0	0	0	0.0039325
82	TRUE	Empty	HTH-type transcriptional regulator MalT OS=Escherichia coli O157:H7 OX=83334 GN=malT PE=3 SV=1	Q8X701		103 kDa		unknown	0	0.0027025	0	0	0	0
83	TRUE	Empty	Peptidoglycan D,D-transpeptidase FtsI OS=Escherichia coli O157:H7 OX=83334 GN=ftsI PE=3 SV=1	P0AD69		64 kDa		unknown	0	0	0.004067	0	0	0
84	TRUE	Empty	Sensor histidine kinase RcsC OS=Escherichia coli O157:H7 OX=83334 GN=rcsC PE=3 SV=2	Q8XE39		107 kDa		unknown	0	0.0017105	0	0	0	0
85	TRUE	Empty	Phosphoenolpyruvate-protein phosphotransferase OS=Escherichia coli O157:H7 OX=83334 GN=ptsI PE=3 SV=1	Q8XBL3		64 kDa		unknown	0	0	0.004159	0	0	0
86	TRUE	Empty	FKBP-type peptidyl-prolyl cis-trans isomerase SlyD OS=Escherichia coli O157:H7 OX=83334 GN=slyD PE=3 SV=1	P0A9L1		21 kDa		unknown	0	0	0	0	0	0.0064605
87	TRUE	Empty	Penicillin-binding protein 1B OS=Escherichia coli O157:H7 OX=83334 GN=mrcB PE=3 SV=1	Q8X903		94 kDa		unknown	0	0.0019233	0	0	0	0
88	TRUE	Empty	2-octaprenyl-3-methyl-6-methoxy-1,4-benzoquinol hydroxylase OS=Escherichia coli O157:H7 OX=83334 GN=ubiF PE=3 SV=1	A0A0H3JE16		43 kDa		unknown	0	0	0	0.009133	0	0
END OF FILE
